# Most Beefalo cattle have no detectable bison genetic ancestry

**DOI:** 10.1101/2024.09.16.613218

**Authors:** Beth Shapiro, Jonas Oppenheimer, Michael P Heaton, Kristen L Kuhn, Richard E Green, Harvey D Blackburn, Timothy PL Smith

## Abstract

Hybridization is common among lineages in the genus *Bos*, often mediated through human management for the selection of adaptive or desirable traits. A recent example is the American Beefalo cattle breed, which was developed in the 1970s and defined as a hybrid between American bison (*Bison bison*) and cattle (*Bos taurus*). The American Beefalo Association (ABA) typically require ⅜ bison ancestry to qualify as Beefalo. Here, we sought to characterize admixed ancestry among Beefalo as a component of a larger project to understand the role of hybridization in shaping present-day diversity in bison and cattle. We generated genomic data from 50 historical and present-day Beefalo and bison hybrids, including several important founding animals, as well as from 10 bison originating from commercial herds that represent potential sources of bison ancestry in Beefalo. We found that most Beefalo did not contain detectable bison ancestry. No individual Beefalo within our data set satisfies the ancestry requirements specified by the ABA, although several Beefalo had smaller proportions of bison ancestry (2-18%). Some beefalo had detectable zebu cattle ancestry (2-38%), suggesting that hybridization of taurine and zebu cattle may contribute to morphological similarity between some Beefalo and bison. Overall, ancestry profiles of Beefalo and bison hybrid genomes are consistent with repeated backcrossing to either parental species rather than the breeding between hybrids themselves, implying significant barriers to gene flow between bison and cattle. Our results call into question the ⅜ bison ancestry targeted by the breed association and demonstrate the value of genomic information in examining claims of interspecies gene flow among *Bos* species.
