## Supplemental Table 1 for "Most Beefalo cattle have no detectable bison genetic ancestry"

### Sheet: Sheet1
NAGP repository Number	Name (alias)	Registration	Pedigree, (bison content), additional information	State, country	Birth	Breed/ species	Claimed % bison	Tissue	Library no.	Genome coverage*
5844	Lonesome	Unknown	Sire = unknown (3/8), dam = unknown (1/8)	Georgia, USA	Unknown	Beefalo	25	Semen	118286	3
5843	Samson (Smokey)	Unknown	Sire = Smokey Joe (9/32), dam = unknown (9/32)	Washington, USA	Unknown	Beefalo	28	Semen	118287	3.6
5846	White Thunder 120A	IBF5	Sire = Bigfoot (15/32), dam = Honey Bee (9/32)	Tennessee, USA	1991	Beefalo	37.5	Semen	118288	4.1
5847	Big Medicine	Unknown	Sire = unknown (2/2), dam = unknown (1/2), horned, black	N. Carolina, USA	1983	Bison backcross	75	Semen	114001	4.4
5851	Dagger	IBF1552	Sire = John (3/8), dam = unknown (3/8)	Georgia, USA	1994	Beefalo	37.5	Semen	118289	35.3
5853	Pat's Pride	WBA000013	Sire = PHD B29 (3/4), dam = PHD 088 (0/8)	California, USA	1972	Beefalo	37.5	Semen	118290	3
5854	Wrangler 1	BAR 000863	Sire = unknown (27/64), dam = unknown (3/8)	Kentucky, USA	na	Beefalo	39.8	Semen	118291	37.8
5855	Dakota Chief	HS080	Sire = Burnett 930 (3/4), dam = unknown (0/4)	Georgia, USA	1975	Beefalo	37.5	Semen	118292	3.3
5857	Bigfoot Ivanhoe	BAR000877	Sire = Bigfoot (15/32), dam = unknown	Georgia, USA	na	Beefalo	42.2	Semen	118293	1.8
5859	Burnett's Black Stripe	ABA000026	Sire = HBX 903 (unknown), dam = unknown	Montana, USA	1973	Beefalo	37.5	Semen	118294	2
5861	Brutus Maximus	Unknown	Sire = Coleman (3/8), dam = Lily (3/8)	Idaho, USA	1998	Beefalo	37.5	Semen	118295	32.2
5863	Henry A18	Unknown	Sire = unknown, dam = unknown	Wyoming, USA	Unknown	Beefalo	28	Semen	118296	2.5
5866	Burley 75V	Unknown	Sire = unknown (2/2), dam = unknown (1/2)	Oregon, USA	1987	Bison backcross	75	Semen	118297	2.7
5868	Richard's Pride HB20	WBA000020	Sire = PHD C21 (3/4), dam = PHD 038	California, USA	1972	Beefalo	37.5	Semen	118298	1.9
9109	HK Mr. America 815/8	ABBA309519	Sire = +HK Vernon 42/3 (0/0), dam = Miss HK Gaucho 356/3 (0/0)	Texas, USA	1978	Brahman (mislabeled Beefalo)	12.5	Semen	118299	1.6
9110	Francis F31/2	Unknown	Sire = unknown, dam = unknown	Texas, USA	Unknown	Beefalo	12.5	Semen	118300	2.3
9111	Samson 11/8	Unknown	Sire = unknown, dam = unknown	Texas, USA	Unknown	Beefalo	12.5	Semen	118301	1.5
5891	Uknown	ABWR BAR20477	Sire = unknown, dam = unknown	California, USA	1977	Beefalo	40.6	Semen	118302	2.5
5892	Lena's Pride HB161	WBA000161	Sire = Pat's Pride HB13 (3/8), dam = Basolo 115 (3/8)	California, USA	1976	Beefalo	37.5	Semen	118303	3.2
5886	Basolo Fermillion 60	6021291	Sire = Judy's Pride II HB185 (6/16), dam = unknown (7/16)	California, USA	1978	Beefalo	40.6	Semen	118304	1.6
5887	Joe's Pride HB15	WBA000015	Sire = PHD C03 (3/4), dam = PHD A33 (0/4), Grey coat, white star	California, USA	1972	Beefalo	37.5	Semen	118305	42.7
5895	Enterprise	ABWR BAR20480	Sire = HB1 (6/16), dam = Basolo 0043 (7/16)	California, USA	1976	Beefalo	40.6	Semen	118306	40.5
5889	Jack's Pride HB124	WBA000124	Sire = HB7 (6/16), dam = Basolo 000147 (7/16)	California, USA	1974	Beefalo	40.6	Semen	118307	4.9
5896	Max's Pride HB18	WBA000018	Sire = PHD A12 (3/4), dam = PHD 153 (0/4)	California, USA	1973	Beefalo	37.5	Semen	118308	3.5
5897	Piggy's Pride HB9	WBA000009	Sire = PHD B29 (3/4), dam = PHD 061 (0/4)	California, USA	1971	Beefalo	37.5	Semen	118309	2.5
5898	Marvin's Pride HB10	WBA000010	Sire = PHD B29 (3/4), dam = PHD 09 (0/4)	California, USA	1972	Beefalo	37.5	Semen	118310	2.9
5899	Warrior O7K	ABA FHS096	Sire = Kreiling (3/4), dam = unknown Charolais (0/4)	Unknown, USA	1978	Beefalo	37.5	Semen	118311	3
5871	Bigfoot Robinhood	Unknown	Sire = Bigfoot (30/64), dam = Unknown 21/64)	Georgia, USA	Unknown	Beefalo	39.8	Semen	118312	4.7
5872	Hoodini 124E	IBF2326	Sire = White Thunder (3/8), Dam =Smokey (3/8)	Tennessee, USA	1995	Beefalo	37.5	Semen	118313	30
5873	Big K	Unknown	Sire = Bigfoot (15/32), dam = unknown (9/32)	Tennessee, USA	Unknown	Beefalo	37.5	Semen	118314	3.9
5874	Grey Thunder	Unknown	Sire = unknown (3/8), dam = unknown (3/8)	Michigan, USA	Unknown	Beefalo	37.5	Semen	118315	34.5
5875	Rawhide 001U	ABWR039119	Sire = Wildcard (15/32, dam = Page 802 (9/32)	N. Carolina, USA	1986	Beefalo	37.5	Semen	118316	4.5
9115	Georgia's Pride HB1	WBA000001	Sire = unknown, dam = unknown	California, USA	1969	Beefalo	37.5	Semen	118317	1.7
9116	Parisien - Simmalo 100	Unknown	Sire = unknown, dam = unknown	California, USA	Unknown	Beefalo	25	Semen	118318	4
5877	BCB1	Unknown	Sire = unknown, dam = unknown	Nebraska, USA	Unknown	Beefalo	37.5	Semen	118319	2.8
5878	Redman 806	ABA014867	Sire = Burnett 031 (3/4), dam = Charolais x Brown Swiss (0/4)	Montana, USA	1980	Beefalo	37.5	Semen	118320	4.3
5879	John	Unknown	Sire = John Baby (3/8), dam = unknown (3/8)	Georgia, USA	Unknown	Beefalo	37.5	Semen	118321	7.8
5880	LTD Laramie 011N	Unknown	Sire = unknown, dam = unknown	Unknown, USA	Unknown	Beefalo	Unknown	Semen	118323	4.7
5882	Gold Crown 109T	ABWR038301	Sire = Wildcard (15/32, dam = P324 (9/32)	N. Carolina, USA	1985	Beefalo	37.5	Semen	118324	3.5
5883	BB Yeti	IBF125	Sire = Bigfoot (15/32), dam = unknown; white coat	Tennessee, USA	Unknown	Beefalo	37.5	Semen	118325	4.7
9011	Barb's Stonewall	IBF76	Sire = unknown, dam = unknown; tattoo: BARB/E31	Tennessee, USA	1995	Beefalo	38.7	Semen	118326	4.2
9012	na	WBA000164	Sire = unknown, dam = unknown	California, USA	1976	Beefalo	Unknown	Semen	118327	4.4
5849	Performance Plus 01K	Unknown	Sire = unknown (1/1), dam = unknown (0/1)	Montana, USA	Unknown	Beefalo	50	Semen	114002	3.3
5850	Burnett 040	ABA BAR000213	Sire = unknown, dam = unknown	Montana, USA	Unknown	Beefalo	43.7	Semen	114003	3
5858	Burnett Special #3	BHIA000131	Sire = Burnett 903 (3/4), dam = Burnett 17 (1/2); AKA Mongo	Montana, USA	1972	Bison backcross	62.5	Semen	114004	3.3
5864	Badlands Bill	ABWR BAR00407	Sire = Bisontennial I (11/32), dam = Badlands Belle (1/2)	N. Dakota, USA	1978	Beefalo	42.2	Semen	114005	3.1
5865	Geronimo TMP3477	ABWR BAR000690	Sire = Big John (13/32), dam = Basolo 000147 (7/16)	N. Dakota, USA	1982	Beefalo	42.2	Semen	114006	2.7
5867	Bootlegger 1018	IBF7	Sire = Bigfoot (15/32), dam = unknown	Tennessee, USA	Unknown	Beefalo	42.2	Semen	114007	1.5
5884	Junior	BAR000824	Sire = Wildcard (15/32), dam = Nan's Pride (3/8)	Georgia, USA	Unknown	Beefalo	42.2	Semen	114008	2.3
5894	Furmillion 401	ABA20483	Sire = HB4 (unknown), dam = TMP000113 (unknown)	California, USA	1977	Beefalo	43.8	Semen	114009	2.7
-	PM1	-	-	Laramie, Wyoming	Unknown	Bison	100	Tongue	-	20.9804
-	PM2	-	-	Laramie, Wyoming	Unknown	Bison	100	Tongue	-	25.0096
-	PM3	-	-	Laramie, Wyoming	Unknown	Bison	100	Tongue	-	21.0464
-	SA1	-	-	Broken Bow, Nebraska	Unknown	Bison	100	Tongue	-	22.2136
-	SA2	-	-	Broken Bow, Nebraska	Unknown	Bison	100	Tongue	-	30.0917
-	SA3	-	-	Broken Bow, Nebraska	Unknown	Bison	100	Tongue	-	25.7247
-	SA4	-	-	Broken Bow, Nebraska	Unknown	Bison	100	Tongue	-	27.3568
-	WI1	-	-	Rapid City, South Dakota	Unknown	Bison	100	Tongue	-	33.4671
-	WI2	-	-	Rapid City, South Dakota	Unknown	Bison	100	Tongue	-	17.9522
-	WI3	-	-	Rapid City, South Dakota	Unknown	Bison	100	Tongue	-	19.9266
